# GLABRA2 regulates gene expression via its own EAR-motif mediated recruitment of the TPL/TPR corepressors

**DOI:** 10.64898/2026.08.26.747311

**Authors:** Bilal Ahmad, Aytug Ulutas, Ayianna K. Bailey, Lillian R. Marberg, Kathrin Schrick

**Affiliations:** Division of Biology, Kansas State University, Manhattan, KS 66506, USA; Interdepartmental Genetics Program, Kansas State University, Manhattan, KS 66506, USA

**Keywords:** HD-Zip IV transcription factors, Arabidopsis, repression, EAR motif, GL2

## Abstract

The Arabidopsis HD-Zip IV transcription factor GLABRA2 (GL2) displays dual regulatory capabilities, as an activator and repressor of genes that mediate cell-type differentiation of the epidermis. GL2 binds L1 box elements in the promoters of its target genes; however, the mechanisms by which it controls gene expression remain elusive. GL2 contains two putative ethylene-responsive element-binding factor-associated amphiphilic repression (EAR) motifs proximal to its N– and C-termini. The N-terminal EAR motif is highly conserved among GL2 orthologs that form a distinct clade of HD-Zip IV transcription factors in monocots and dicots. We demonstrate that deletion or Ala substitution of this N-terminal EAR motif results in a partial loss-of-function phenotypes in trichomes, non-hair root cells, and seed coat mucilage. In contrast, mutations affecting the C-terminal EAR motif display improper nuclear localization, likely due to protein misfolding. Yeast two-hybrid and in planta co-immunoprecipitation assays show that GL2 selectively interacts with the TOPLESS (TPL) and TPL-RELATED (TPR) corepressors via its N-terminal EAR motif. Fusion of the SUPERMAN REPRESSIVE DOMAIN X (SRDX) with the *gl2* N-terminal EAR motif mutant (*gl2^EAR-N^*) rescues the epidermal defects of *gl2* mutants. Transcriptome analysis of mutant and wild-type seedling roots further confirms the role of the GL2 N-terminal EAR motif in tuning gene expression. Our findings support a model whereby GL2 recruits TPL/TPR corepressors via its EAR motif to sequester histone-modifying proteins, resulting in chromatin remodeling required for epidermal development.
