## Supplemental Datasets S1-S6 for "GLABRA2 regulates gene expression via its own EAR-motif mediated recruitment of the TPL/TPR corepressors"

### Sheet: Dataset S1 
Dataset S1. List of DEGs that are down-regulated in gl2 compared to wild type (padj<0.05, log2FC>1).
gene_id	gene_name	TAIR	gene_symbol	log2FoldChange	padj	description
28721226	AT5G38096	AT5G38096		-7.16433	0.0041377
824072	PRXCA	AT3G49110	PRXCA	-6.58894	0.00804324	Class III peroxidase Perx33. Expressed in roots. Located in the cell wall. Involved in cell elongation. Expression activated by light. May play a role in generating H2O2 during defense response.
28719461	AT4G03005	AT4G03005		-6.55946	0.0286924
6241149	AT3G14025	AT3G14025		-6.49521	0.0102988
824544	AT3G53770	AT3G53770		-6.46125	0.0125501
817775	AT2G32160	AT2G32160		-5.85443	0.0184098
839837	AT1G29600	AT1G29600	AtC3H10	-5.6062	0.00278472
827458	AT4G17470	AT4G17470	CRSH	-5.59818	2.78241e-13
2745703	AT4G12735	AT4G12735		-5.52374	0.000649879
844323	GL2	AT1G79840	GL2	-5.02743	3.10957e-22	Glabra 2, a homeodomain protein affects epidermal cell identity including trichomes, root hairs, and seed coat. It also down-regulates seed oil content. Expressed in atrichoblasts and required to suppress root hair development. Also expressed abundantly during early seed development. Directly regulated by WER.
28716258	AT1G05157	AT1G05157		-4.85794	0.0497563
824074	AT3G49130	AT3G49130		-4.72473	0.0043982
836270	AT5G61490	AT5G61490		-4.60639	0.0184098
829521	CER4	AT4G33790	CER4	-4.56773	8.46252e-37	Encodes an alcohol-forming fatty acyl-CoA reductase, involved in cuticular wax biosynthesis. Lines carrying recessive mutations are deficient in primary alcohol and have glossy stem surfaces.
827509	AT4G17860	AT4G17860		-4.51022	6.15811e-05
821466	AT3G19320	AT3G19320		-4.34433	3.10957e-22
842964	AT1G66460	AT1G66460		-4.24946	2.58796e-06
826867	AT4G12545	AT4G12545		-4.22286	6.77164e-13
820776	EXPA12	AT3G15370	EXPA12	-4.12566	2.2377e-10	member of Alpha-Expansin Gene Family. Naming convention from the Expansin Working Group (Kende et al, 2004. Plant Mol Bio)
832606	AT5G25340	AT5G25340		-4.04889	0.0188164
837121	AT1G06120	AT1G06120	ADS1.4	-4.04607	7.08537e-37
832535	AT5G24640	AT5G24640	HRG2	-4.01028	0.0131905
841921	AT1G54820	AT1G54820		-3.84027	0.0030154
814943	AT2G04070	AT2G04070		-3.83972	0.0147794
825841	AT4G04990	AT4G04990		-3.83744	1.07735e-13
842839	XTH17	AT1G65310	XTH17	-3.81025	3.36705e-51	Encodes a xyloglucan endotransglucosylase/hydrolase with only only the endotransglucosylase (XET; EC 2.4.1.207) activity towards xyloglucan and non-detectable endohydrolytic (XEH; EC 3.2.1.151) activity. Expressed in the mature or basal regions of both the main and lateral roots, but not in the tip of these roots where cell division occurs.
826868	AIR1	AT4G12550	AIR1	-3.65758	1.61834e-13	isolated from differential screening of a cDNA library from auxin-treated root culture. encodes a protein that is related to a large family of proteins that consist of a proline-rich or glycine-rich N-terminus and a hydrophobic, possibly membrane spanning C-terminus.
817017	AT2G24800	AT2G24800		-3.38457	0.000524372
838919	AT1G23110	AT1G23110		-3.2286	0.000304544
842548	AT1G62510	AT1G62510		-3.22334	0.0118943
820429	HCHIB	AT3G12500	HCHIB	-3.08135	6.01023e-10	encodes a basic chitinase involved in ethylene/jasmonic acid mediated signalling pathway during systemic acquired resistance based on expression analyses.
829151	XTH18	AT4G30280	XTH18	-3.04564	1.74259e-18	Encodes a xyloglucan endotransglucosylase/hydrolase with only only the endotransglucosylase (XET; EC 2.4.1.207) activity towards xyloglucan and non-detectable endohydrolytic (XEH; EC 3.2.1.151) activity. Expressed in the mature or basal regions of both the main and lateral roots, but not in the tip of these roots where cell division occurs.
817435	CYP710A4	AT2G28860	CYP710A4	-2.89959	3.99824e-09	member of CYP710A
818961	AT2G43590	AT2G43590		-2.8981	4.96288e-17
837596	XTH33	AT1G10550	XTH33	-2.765	2.11784e-12	Encodes a membrane-localized protein that is predicted to function during cell wall modification.Overexpression of XTH33 results in abnormal cell morphology. It's expression is under epigenetic control by ATX1.
839131	KCS5	AT1G25450	KCS5	-2.5386	1.64901e-21	Encodes KCS5, a member of the 3-ketoacyl-CoA synthase family involved in the biosynthesis of VLCFA (very long chain fatty acids).
837573	AT1G10340	AT1G10340		-2.518	0.000774632
829893	BRU6	AT4G37390	BRU6	-2.51243	2.2377e-10	Encodes an IAA-amido synthase that conjugates Asp and other amino acids to auxin in vitro. Lines carrying insertions in this gene are hypersensitive to auxin. May function as a negative component in auxin signaling by regulating auxin activity.
838084	AT1G15180	AT1G15180		-2.47528	0.000165455
844802	psbA		psbA	-2.44144	0.0347811
818490	AT2G39040	AT2G39040		-2.39057	9.86009e-27
834364	AT5G43440	AT5G43440		-2.321	0.000116162	encodes a protein whose sequence is similar to ACC oxidase
838578	AT1G19900	AT1G19900	RUBY	-2.31492	1.45273e-18
828220	AT4G01890	AT4G01890		-2.28798	1.07735e-13
7922343	AT4G01335	AT4G01335		-2.28521	0.0326725
834898	AT5G48430	AT5G48430		-2.26093	0.000794914
841837	GLIP3	AT1G53990	GLIP3	-2.25289	6.36243e-06	Contains lipase signature motif and GDSL domain.
824648	AT3G54830	AT3G54830		-2.20437	0.00301143
843643	AT1G73120	AT1G73120		-2.10228	0.011979
817360	AT2G28140	AT2G28140		-2.09795	0.0056799
827713	IRT1	AT4G19690	IRT1	-2.09002	3.1134e-06	Fe(II) transport protein (IRT1)
817946	AGP30	AT2G33790	AGP30	-2.06529	4.41871e-08	pollen Ole e 1 allergen protein containing 14.6% proline residues, similar to arabinogalactan protein (Daucus carota) GI:11322245, SP:Q03211 Pistil-specific extensin-like protein precursor (PELP) {Nicotiana tabacum}; contains Pfam profile PF01190: Pollen proteins Ole e I family
838016	PER4	AT1G14540	PER4	-2.02408	0.000188541
828470	CHX17	AT4G23700	CHX17	-2.02168	1.73287e-09	member of Putative Na+/H+ antiporter family
843841	TLP-3	AT1G75030	TLP-3	-1.98521	0.000238184	encodes a PR5-like protein
844384	AT1G80450	AT1G80450		-1.97665	0.00919011
820544	AT3G13435	AT3G13435		-1.92959	0.00409014
28716938	AT1G08903	AT1G08903		-1.90499	0.0298735
5008207	PEP7	AT5G09978	PEP7	-1.89979	0.00202584
814775	LOV1	AT1G10920;AT2G02450	LOV1	-1.87965	0.0160576	Encodes LOV1, a disease susceptibility gene that, paradoxically, is a member of the NBS-LRR resistance gene family. Conditions susceptibility to the fungus Cochliobolus victoriae and victorin-dependent induction of defense-associated proteins. Saturation mutagenesis identified 59 lov mutations that all display reduced susceptibility to vitorin. Mutations in known defense response pathways do not …
827195	ATCSLB05	AT4G15290	ATCSLB05	-1.86075	4.04377e-09	encodes a gene similar to cellulose synthase
818465	AT2G38823	AT2G38823		-1.85848	0.00071016
838061	AT1G14960	AT1G14960		-1.8534	7.37237e-11
837903	ST4C	AT1G13430	ST4C	-1.84419	1.13036e-07	Encodes a sulfotransferase. Unlike the related ST4A protein (At2g14920), in vitro experiements show that this enzyme does not act brassinosteroids. ST4C is expressed in the roots and transcript levels rise in response to cytokinin treatment.
824323	LTP5	AT3G51600	LTP5	-1.83949	0.00471035	Predicted to encode a PR (pathogenesis-related) protein. Belongs to the lipid transfer protein (PR-14) family with the following members: At2g38540/LTP1, At2g38530/LTP2, At5g59320/LTP3, At5g59310/LTP4, At3g51600/LTP5, At3g08770/LTP6, At2g15050/LTP7, At2g18370/LTP8, At2g15325/LTP9, At5g01870/LTP10, At4g33355/LTP11, At3g51590/LTP12, At5g44265/LTP13, At5g62065/LTP14, At4g08530/LTP15.
826770	OSM34	AT4G11650	OSM34	-1.80132	1.94541e-06	osmotin-like protein
824975	AT3G58060	AT3G58060	MTP8	-1.79257	0.0283107
823925	BNQ3	AT3G47710	BNQ3	-1.77617	0.000109062	BNQ3 belongs to a family of atypical non-DNA binding basic helix-loop-helix (bHLH) proteins that heterodimerize with and negatively regulate bHLH transcription factors. Directly and negatively regulated by AP3 and PI in petals. Required for appropriate regulation of flowering time.May also have a role in regulating light responses.
834538	PP2-A8	AT5G45070	PP2-A8	-1.77459	1.65359e-06
824140	PSK4	AT3G49780	PSK4	-1.76704	0.00528819	Phytosulfokine 3 precursor, coding for a unique plant peptide growth factor. Plants overexpressing this gene (under a 35S promoter), develop normal cotyledons and hypocotyls but their growth, in particular that of their roots, was faster than that of wildtype.
837144	AT1G06330	AT1G06330	AtHMP02	-1.75815	0.00471035
838399	RABA6b	AT1G18200	RABA6b	-1.74158	0.0336943
829055	PRF4	AT4G29340	PRF4	-1.73059	0.00480458	Profilin is a low-molecular weight, actin monomer-binding protein that regulates the organization of actin cytoskeleton in eukaryotes, including higher plants. PRF4 and PRF5 are late pollen-specific and are not detectable in other cell types of the plant body including microspores and root hairs. Immunocytochemical studies at the subcellular level reveal that both the constitutive and pollen-spec…
828688	AT4G25830	AT4G25830	CASPL2C1	-1.72568	0.00151553
818806	AT2G42060	AT2G42060		-1.64523	0.000878354
842895	AT1G65845	AT1G65845		-1.64276	0.00135504
819044	AT2G44370	AT2G44370		-1.63364	0.00176199
829997	EXLA2	AT4G38400	EXLA2	-1.63273	2.54344e-06	member of EXPANSIN-LIKE. Naming convention from the Expansin Working Group (Kende et al, 2004. Plant Mol Bio)
822525	MYB30	AT3G28910	MYB30	-1.62348	0.000654991	transcription factor myb homologue
827916	AT4G03460	AT4G03460		-1.60123	0.00300687
829293	AT4G31650	AT4G31650		-1.6008	0.00160816
831370	AT5G15180	AT5G15180	PRX56	-1.59734	8.55768e-05
829324	CYP82C4	AT4G31940	CYP82C4	-1.58853	0.00948208	member of CYP82C
842988	PXMT1	AT1G66700	PXMT1	-1.58737	0.00143885	A member of the Arabidopsis SABATH methyltransferase gene family. Encodes PXMT1, a methyltransferase that methylates 1,7-paraxanthine.
827983	EXPA17	AT4G01630	EXPA17	-1.58099	1.94541e-06	member of Alpha-Expansin Gene Family. Naming convention from the Expansin Working Group (Kende et al, 2004. Plant Mol Bio)
838014	MIOX1	AT1G14520	MIOX1	-1.57018	0.0368391	Encodes MIOX1. Belongs to myo-inositol oxygenase gene family.
824073	PRXCB	AT3G49120	PRXCB	-1.55799	8.6728e-05	Class III peroxidase Perx34. Expressed in roots, leaves and stems. Located in the cell wall. Involved in cell elongation. Expression activated by light. May play a role in generating H2O2 during defense response.
824188	CEJ1	AT3G50260	CEJ1	-1.55742	0.0124272	Encodes a member of the DREB subfamily A-5 of ERF/AP2 transcription factor family. The protein contains one AP2 domain. Involved in defense and freezing stress responses. There are 16 members in this subfamily including RAP2.1, RAP2.9 and RAP2.10.
837724	AT1G02360	AT1G02360		-1.55004	4.1017e-08
826486	TOC75-IV	AT4G09080	TOC75-IV	-1.53955	0.0440519	Component of the translocon outer membrane (TOC) complex. Forms the outer envelope translocation channel (beta-barrel). Plays a role in preprotein conductance. Imported into chloroplast. Knockout mutants have abnormal etioplasts.
818538	AT2G39530	AT2G39530	CASPL4D1	-1.53753	0.00528819
820157	AT3G09960	AT3G09960		-1.52987	0.00919011
842863	AT1G65510	AT1G65510	STMP7	-1.52062	0.0131818
828449	SP1L5	AT4G23496	SP1L5	-1.51574	0.0125501	Belongs to a six-member gene family in Arabidopsis; all members share high sequence similarity in amino- and carboxy-terminal regions. Regulates cortical microtubule organization. Mutant plants exhibit altered patterns of root, leaf and petal growth as a result of defective anisotropic cell expansion.
827906	AT4G03480	AT4G03480		-1.50677	0.0104899
818289	AT2G37130	AT2G37130		-1.49393	0.000150617
834794	TIP2%3B3		TIP2%3B3	-1.4872	0.000478024
832801	CNI1	AT5G27420	CNI1	-1.487	0.0321986	Encodes CNI1 (Carbon/Nitrogen Insensitive1) (also named as ATL31), a RING type ubiquitin ligase that functions in the Carbon/Nitrogen response for growth phase transition in Arabidopsis seedlings.
827446	TIP2%3B2		TIP2%3B2	-1.45751	7.79271e-06
833610	AT5G36130	AT5G36130		-1.43946	0.00281653
831676	AT5G01200	AT5G01200		-1.43899	0.0392661
841067	AT1G45015	AT1G45015		-1.43867	0.00566676
820884	AT3G16370	AT3G16370	GGL19	-1.41973	0.00336743
829494	AT4G33550	AT4G33550		-1.41227	0.040809
827459	AT4G17480	AT4G17480		-1.41065	0.0265822
827488	AT4G17680	AT4G17680	EBS1	-1.4059	0.00998795
829501	AT4G33610	AT4G33610		-1.40094	0.0118943
818948	AT2G43470	AT2G43470		-1.39132	0.00941218
829951	AT4G37950	AT4G37950		-1.38925	0.0323595
819130	AT2G45220	AT2G45220	AtPME17;PME17	-1.37368	4.36605e-06
838038	AT1G14730	AT1G14730		-1.36891	0.00133195
836368	GSTU9	AT5G62480	GSTU9	-1.3685	8.90014e-06	Encodes glutathione transferase belonging to the tau class of GSTs. Naming convention according to Wagner et al. (2002).
28719399	AT3G52520	AT3G52520		-1.36009	0.0314605
835618	IAMT1	AT5G55250	IAMT1	-1.35675	0.000270252	Encodes an enzyme which specifically converts IAA to its methyl ester form MelIAA. This gene belongs to the family of carboxyl methyltransferases whose members catalyze the transfer of the methyl group from S-adenosyl-L-methionine to carboxylic acid-containing substrates to form small molecule methyl esters. Expression of TCP genes is downregulated in mutant iamt1-D.
836354	AT5G62330	AT5G62330		-1.34931	2.20795e-05
838763	2A6	AT1G03410	2A6	-1.34767	0.0184485
837270	AT1G07560	AT1G07560		-1.34219	0.00919011
817362	FRU	AT2G28160	FRU	-1.33897	0.00825491	Encodes a putative transcription factor that regulates iron uptake responses. mRNA is detected in the outer cell layers of the root and accumulates in response to iron deficiency. The expression of many iron-regulated genes is dependent on FIT1. It specifically regulates FRO2 at the level of mRNA accumulation and IRT1 at the level of protein accumulation.Similar to FER in tomato and is a regulato…
831147	WRKY75	AT5G13080	WRKY75	-1.33356	0.041998	WRKY75 is one of several transcription factors induced during Pi deprivation. It is nuclear localized and regulated differentially during Pi starvation. RNAi mediated suppression of WRKY75 made the plants more susceptible to Pi stress as indicated by the higher accumulation of anthocyanin during Pi starvation.
3769724	AT3G56275	AT3G56275		-1.31857	0.00690176
3768816	AT3G12977	AT3G12977	NAC1L	-1.30876	0.000486959
841650	AT1G52200	AT1G52200		-1.29571	0.00689591
817663	CLE5	AT2G31083	CLE5	-1.29568	0.00449949	Member of a large family of putative ligands homologous to the Clavata3 gene. Consists of a single exon.
843664	scpl2	AT1G73300	scpl2	-1.28065	0.00533432
842050	AT1G55990	AT1G55990		-1.27212	0.00697744
839578	KCS2	AT1G04220	KCS2	-1.2462	0.0295858	Encodes KCS2, a member of the 3-ketoacyl-CoA synthase family involved in the biosynthesis of VLCFA (very long chain fatty acids).
831026	GulLO3	AT5G11540	GulLO3	-1.24374	4.39164e-06
824565	AT3G53980	AT3G53980		-1.24341	0.00681962
831453	KIN1	AT5G15960	KIN1	-1.23083	0.00750094	cold and ABA inducible protein kin1, possibly functions as an anti-freeze protein. Transcript level of this gene is induced by cold, ABA, dehydration and osmoticum (mannitol). However, protein activity of GUS fused to the promoter of this gene is inhibited by cold treatment, suggesting an inhibition of the protein by increased transcript level.
829964	AT4G38080	AT4G38080		-1.21875	0.0102048
834267	MRN1	AT5G42600	MRN1	-1.20961	0.0363442	Encodes an oxidosqualene synthase that produces the monocyclic triterpene marneral.
840109	XTH30	AT1G32170	XTH30	-1.20439	1.96274e-06	xyloglucan endotransglycosylase-related protein (XTR4)
836246	GUS1	AT5G61250	GUS1	-1.20307	0.00287854	Belongs to the plant glycoside hydrolase family 79. Encodes a protein with several posttranslational modification sites including O-&#946;-GlcNAc attachment sites and serine-, threonine- and tyrosine-phosphorylation sites, suggesting that this protein is extensively modified posttranslationally. The protein is predicted (WoLF PSORT program) to be secreted.
842085	AT1G56320	AT1G56320		-1.19754	0.0376624
832039	AT5G19190	AT5G19190		-1.19436	0.00511818
839411	FRO2	AT1G01580	FRO2	-1.1908	0.0372972	Encodes the low-iron-inducible ferric chelate reductase responsible for reduction of iron at the root surface. It is likely to be the major Fe(III) chelate reductase in Arabidopsis iron metabolism. Coordinately regulated with IRT1, the major transporter responsible for high-affinity iron uptake from the soil, at both transcriptional and posttranscriptional levels. Steady state mRNA levels are reg…
830811	PELPK2	AT5G09520	PELPK2	-1.19031	0.00487046
828505	AT4G24050	AT4G24050		-1.18256	0.000350119
835268	AT5G51930	AT5G51930		-1.18135	0.0195632
820874	AT3G16280	AT3G16280	ERF036	-1.17527	0.0341247	encodes a member of the DREB subfamily A-4 of ERF/AP2 transcription factor family. The protein contains one AP2 domain. There are 17 members in this subfamily including TINY.
814682	MLP329	AT2G01530	MLP329	-1.17392	0.000123707
836363	AT5G62420	AT5G62420		-1.17036	0.000478024
827787	AT4G20390	AT4G20390	CASPL1B2	-1.17007	0.0236887
831720	FER1	AT5G01600	FER1	-1.15026	0.0162709	Encodes a ferretin protein that is targeted to the chloroplast. Member of a Ferritin gene family. Gene expression is induced in response to iron overload and by nitric oxide. Expression of the gene is downregulated in the presence of paraquat, an inducer of photoxidative stress.
839688	LTPG1	AT1G27950	LTPG1	-1.14849	0.00538906	Encodes LTPG1, a lipid transfer protein with a predicted GPI (glycosylphosphatidylinositol)-anchor domain. Localized in the plasma membrane. Disruption of the LTPG1 gene causes alterations of cuticular lipid composition, but no significant changes on total wax and cutin monomer loads are seen.
844364	DGR1	AT1G80240	DGR1	-1.13986	0.00300687
842998	AT1G66800	AT1G66800		-1.13594	0.00958564	similar to Eucalyptus gunnii alcohol dehydrogenase of unknown physiological function (GI:1143445), apple tree, PIR:T16995; NOT a cinnamyl-alcohol dehydrogenase
819426	EDA4	AT2G48140	EDA4	-1.13518	0.0145512
818487	PIP2E	AT2G39010	PIP2E	-1.12053	0.00919011
833873	AT5G38820	AT5G38820	AtAvt6B	-1.09509	0.0242281	Encodes a putative amino acid transporter.
836648	MYB53	AT5G65230	MYB53	-1.08542	0.015613	Member of the R2R3 factor gene family.
821064	AT3G03170	AT3G03170		-1.06952	0.0422943
824035	SWEET11	AT3G48740	SWEET11	-1.06942	0.00977353
816784	AT2G22510	AT2G22510		-1.06856	0.0336861
829015	AT4G28940	AT4G28940		-1.06526	0.00149549
838272	SRG1	AT1G17020	SRG1	-1.06001	0.0377307	Encodes a novel member of the Fe(II)/ascorbate oxidase gene family; senescence-related gene.
830807	AT5G09480	AT5G09480		-1.05714	0.0161695
827725	ChiC	AT4G19810	ChiC	-1.05164	0.0234158
820761	AT3G15300	AT3G15300	MVQ4	-1.04914	0.0158207
828468	AT4G23680	AT4G23680		-1.03319	0.0234158
817212	BAS1	AT2G26710	BAS1	-1.0319	0.00151553	Encodes a member of the cytochrome p450 family that serves as a control point between multiple photoreceptor systems and brassinosteroid signal transduction. Involved in brassinolide metabolism. Mediates response to a variety of light signals including hypocotyl elongation and cotyledon expansion.
822073	AT3G24750	AT3G24750	LAZY5	-1.03165	0.0298708
819813	AT3G06390	AT3G06390	CASPL1D2	-1.02502	0.0362243
841992	AT1G55450	AT1G55450		-1.02307	0.0083783
830944	AT5G10770	AT5G10770		-1.02091	0.016478
837073	AT1G05660	AT1G05660		-1.01871	0.00737478
833790	AT5G38100	AT5G38100		-1.01821	0.022312
814945	AT2G04090	AT2G04090		-1.01572	0.0145275
843438	AT1G70990	AT1G70990	EXT33	-1.01564	0.0424857
827204	CYP705A4	AT4G15380	CYP705A4	-1.01511	0.0213892	member of CYP705A
838898	AT1G22910	AT1G22910		-1.00699	0.00606467
819994	AT3G08030	AT3G08030	AthA2-1	-1.00135	0.00278472

### Sheet: Dataset S2
Dataset S2. List of DEGs that are up-regulated in gl2 compared to wild type (padj<0.05, log2FC>1).
gene_id	gene_name	TAIR	gene_symbol	log2FoldChange	padj	description
838554	CLH1	AT1G19670	CLH1	8.11547	3.44738e-06	Chlorophyllase is the first enzyme involved in chlorophyll degradation. It catalyzes the hydrolysis of the ester bond to yield chlorophyllide and phytol. AtCLH1 lacks a typical signal sequence for the chloroplast. Its expression is induced rapidly by methyljasmonate, a known promoter of senescence and chlorophyll degradation.
28717092	AT1G09505	AT1G09505		7.47198	0.000281261
28716644	AT1G07373	AT1G07373		7.4255	0.000281261
837755	AT1G12030	AT1G12030		6.86793	0.0127641
28718401	AT3G00530	AT3G00530		6.08515	0.0481602
28716643	AT1G07367	AT1G07367		4.89251	0.0173372
832526	BGLU32	AT5G24550	BGLU32	3.88543	0.00591901
824124	DIN11	AT3G49620	DIN11	3.72451	0.000123707	encodes a protein similar to 2-oxoacid-dependent dioxygenase. Expression is induced after 24 hours of dark treatment, in senescing leaves and treatment with exogenous photosynthesis inhibitor. Induction of gene expression was suppressed in excised leaves supplied with sugar. The authors suggest that the gene's expression pattern is responding to the level of sugar in the cell.
832315	AT5G22540	AT5G22540		2.88382	0.0159772
827185	BAM5	AT4G15210	BAM5	2.7961	0.0176365	cytosolic beta-amylase expressed in rosette leaves and inducible by sugar. RAM1 mutants have reduced beta amylase in leaves and stems.
835040	AT5G49770	AT5G49770		2.55442	2.20795e-05
819597	NAC048	AT3G04420	NAC048	2.54181	2.26489e-07
842551	FMO_GS-OX2		FMO_GS-OX2	2.40214	0.0286924
837077	AT1G05700	AT1G05700		2.24823	0.0344112
838983	BCA3	AT1G23730	BCA3	2.2369	0.00536062
828517	AT4G24170	AT4G24170		2.22644	0.00129052
821508	BCAT4	AT3G19710	BCAT4	2.04831	1.17443e-05	Belongs to the branched-chain amino acid aminotransferase gene family. Encodes a methionine-oxo-acid transaminase. Involved in the methionine chain elongation pathway that leads to the ultimate biosynthesis of methionine-derived glucosinolates.
832111	AT5G19890	AT5G19890		2.04264	0.0188785
814944	AT2G04080	AT2G04080		2.03716	0.000100941
822645	PMAT2	AT3G29670	PMAT2	2.0208	0.00117144
844185	CYP708A3	AT1G78490	CYP708A3	2.01192	0.00159121	member of CYP708A
828298	AT4G22090	AT4G22090		1.93815	0.0194623
826860	EARLI1	AT4G12480	EARLI1	1.93457	0.00699969	a putative lipid transfer protein, vernalization-responsive and cold-induced
814828	RNS1	AT2G02990	RNS1	1.87053	5.17963e-05	member of the ribonuclease T2 family, responds to inorganic phosphate starvation, and inhibits production of anthocyanin. Also involved in wound-induced signaling independent of jasmonic acid.
818162	CPK25	AT2G35890	CPK25	1.80591	0.00487046	member of Calcium Dependent Protein Kinase
834176	AT5G41730	AT5G41730	MLKL2	1.78479	6.15811e-05
826961	CYP71A20	AT4G13310	CYP71A20	1.74608	2.64683e-06	putative cytochrome P450
817679	AT2G31220	AT2G31220	bHLH010	1.70015	0.001414
817022	TAT3	AT2G24850	TAT3	1.65901	0.0328545	Encodes a tyrosine aminotransferase that is responsive to treatment with jasmonic acid.
834859	XTH20	AT5G48070	XTH20	1.65257	0.000146511	putative xyloglucan endotransglycosylase/hydrolase, expressed primarily in the stele of mature non-elongating regions of both the main and the lateral root. Is expressed in lateral root primordia but expression ceases after lateral root begins to grow.
828009	AT4G00780	AT4G00780		1.6462	0.0427106
839437	AT1G04700	AT1G04700	RAF16	1.63489	0.000134766
841012	GA20OX5	AT1G44090	GA20OX5	1.62316	0.0274458	Encodes a gibberellin 20-oxidase.
830882	SULTR2%3B1		SULTR2%3B1	1.62088	0.00499558
821287	AK3	AT3G02020	AK3	1.60562	0.00275518	encodes a monofunctional aspartate kinase
825793	APR1	AT4G04610	APR1	1.56862	0.00019569	Encodes a protein disulfide isomerase-like (PDIL) protein, a member of a multigene family within the thioredoxin (TRX) superfamily. This protein also belongs to the adenosine 5'-phosphosulfate reductase-like (APRL) group.
823931	ABCA6	AT3G47770	ABCA6	1.54809	0.000335063	member of ATH subfamily
825204	HA7	AT3G60330	HA7	1.51917	0.00261606
826974	ABCB5	AT4G01830	ABCB5	1.51523	0.0184098
839418	AT1G04770	AT1G04770	SDI2	1.51062	0.00804778
840191	AT1G32970	AT1G32970		1.51039	0.00474001
832365	MAM1	AT5G23010	MAM1	1.50627	0.00941218	Encodes a methylthioalkylmalate synthase, catalyzes the condensation reactions of the first two rounds of methionine chain elongation in the biosynthesis of methionine-derived glucosinolates.
843853	AT1G75160	AT1G75160	BDR9	1.50616	2.14253e-05
826973	HAK5	AT4G13420	HAK5	1.50321	0.0102988	Encodes a protein of the KUP/HAK/KT potassium channel class that is upregulated in the roots by K levels.
817449	AT2G29000	AT2G29000		1.49864	0.0124272
829588	AT4G34380	AT4G34380		1.48985	0.0101465
842400	AT1G61080	AT1G61080		1.487	0.00102534
829610	COW1	AT4G34580	COW1	1.441	8.94858e-05	Encodes COW1 (can of worms1), a phosphatidylinositol transfer protein essential for root hair tip growth. The N-terminus of the COW1 protein is 32% identical to an essential phosphatidylinositol transfer protein (PITP), the yeast Sec14 protein (sec14p) while the C-terminus is 34.5% identical to a late nodulin of Lotus japonicus, Nlj16. Expression of COW1 complements the growth defect associated w…
836256	AT5G61350	AT5G61350	CAP1;ERU	1.43325	0.000583091
816027	FUT10	AT2G15350	FUT10	1.4204	0.00446794	member of Glycosyltransferase Family- 37
831770	AT5G03640	AT5G03640	AGC1-8	1.41176	0.00213842
832366	IMS2	AT5G23020	IMS2	1.40943	7.26244e-05	methylthioalkymalate synthase-like. Also known as 2-isopropylmalate synthase (IMS2). encodes a methylthioalkylmalate synthase involved in the biosynthesis of aliphatic glucosinolates which accepts all the omega-methylthio-2-oxoalkanoic acids needed to form the known C3 to C8 glucosinolates in Arabidopsis.
817512	AT2G29620	AT2G29620		1.40683	0.00129052
819893	AT3G07070	AT3G07070	PBL26	1.39752	0.000479569
831916	BSK10	AT5G01060	BSK10	1.35493	0.00159516
837853	RSH2	AT3G14050	RSH2	1.35368	8.19992e-05
823509	AT3G43930	AT3G43930		1.34602	0.0153125
839933	UGT78D1	AT1G30530	UGT78D1	1.34473	0.000647409	The At1g30530 gene encodes a UDP-rhamnose:flavonol-3-O-rhamnosyltransferase (UGT78D1) attaching a rhamnosyl residue to the 3-O-position of the flavonols kaempferol and quercetin
826301	CSLC12	AT4G07960	CSLC12	1.33179	0.0002422	encodes a gene similar to cellulose synthase
826426	SULTR1%3B1		SULTR1%3B1	1.32825	0.000350119
842265	AT1G59725	AT1G59725		1.32758	0.000702839
3768013	CYP51G2		CYP51G2	1.31489	0.016478
817494	GSTU5	AT2G29450	GSTU5	1.31129	0.0119047	Encodes a member of the TAU glutathione S-transferase gene family. Gene expression is induced by exposure to auxin, pathogen and herbicides. Naming convention according to Wagner et al. (2002)
816379	GGPS4	AT2G18640	GGPS4	1.29984	0.0283107	Encodes an endoplasmic reticulum-targeted geranylgeranyl pyrophosphate synthase
836639	TPR14	AT5G65160	TPR14	1.28337	8.63739e-06
827332	OPT3	AT4G16370	OPT3	1.283	0.0134503	Encodes an oligopeptide transporter involved in metal homeostasis.
833886	AT5G38940	AT5G38940		1.2793	0.0374896
836352	IRE	AT5G62310	IRE	1.25477	0.0281123	Encodes a protein with a serine/threonine kinase domain. There are two other closely related members in Arabidopsis. Knock-out mutation results in incomplete root hair elongation. Expression is found all organs examined but is especially strong in elongating root hairs.
842490	CPK19	AT1G61950	CPK19	1.24367	0.00148288	member of Calcium Dependent Protein Kinase
827793	AT4G20450	AT4G20450		1.24244	0.00472584
829039	RHS16	AT4G29180	RHS16	1.22434	0.00642914
841315	GH9C1	AT1G48930	GH9C1	1.22071	5.85411e-05
844325	ROPGEF12	AT1G79860	ROPGEF12	1.21872	0.00625798	Encodes a member of KPP-like gene family, homolog of KPP (kinase partner protein) gene in tomato. Also a member of the RopGEF (guanine nucleotide exchange factor) family, containing the novel PRONE domain (plant-specific Rop nucleotide exchanger), which is exclusively active towards members of the Rop subfamily. Coexpression of AtPRK2a with AtRopGEF12 resulted in isotropic pollen tube growth Grow…
817182	PIP5K3	AT2G26420	PIP5K3	1.21389	0.0184098	Encodes a phosphatidylinositol-4-phosphate 5-kinase. Exclusively expressed in roots. Essential for root hair growth.
818056	AT2G34910	AT2G34910		1.21332	0.000441857
827754	EMB1025	AT4G20090	EMB1025	1.20806	0.0325901
843326	AT1G69900	AT1G69900		1.20098	0.00376276
830266	DAU1	AT5G02390	DAU1	1.18982	0.042202
835487	AT5G54040	AT5G54040		1.18968	0.00575069
828288	APR3	AT4G21990	APR3	1.1893	0.00265168	Encodes a protein disulfide isomerase-like (PDIL) protein, a member of a multigene family within the thioredoxin (TRX) superfamily. This protein also belongs to the adenosine 5'-phosphosulfate reductase-like (APRL) group.
843382	PERK13	AT1G70460	PERK13	1.18749	0.00511818
838214	RSH3	AT1G16440;AT1G54130	RSH3	1.18351	8.55768e-05
839461	AT1G01660	AT1G01660	PUB55	1.18099	0.0288273
823928	ABCA3	AT3G47740	ABCA3	1.1802	0.000478024	member of ATH subfamily
827598	MRH1	AT4G18640	MRH1	1.17888	0.0130549	Required for root hair elongation during tip growth.
841286	AT1G48640	AT1G48640		1.16277	0.00568021
842825	AT1G65180	AT1G65180		1.15909	0.012838
823829	AT3G46760	AT3G46760	LecRK-S.3	1.15826	0.0229486
818388	AT2G38100	AT2G38100	NPF5.5	1.15231	0.0084072
840356	CYP94D1	AT1G34540	CYP94D1	1.14772	0.0158207	member of CYP94D
836276	AT5G61550	AT5G61550	PUB52	1.14273	0.000164243
834943	ATSDI1	AT5G48850	ATSDI1	1.13439	0.0306293	homologous to the wheat sulphate deficiency-induced gene sdi1. Expression in root and leaf is induced by sulfur starvation. Knockout mutants retained higher root and leaf sulfate concentrations, indicating a role in regulation of stored sulfate pools.
829645	AT4G34930	AT4G34930		1.12963	0.00359731
829179	CNGC9	AT4G30560	CNGC9	1.12499	0.00385902	member of Cyclic nucleotide gated channel family
828297	RHS14	AT4G22080	RHS14	1.11653	3.58535e-06
3768312	AT2G29010	AT2G29010		1.1079	0.00589357
820240	RHS12	AT3G10710	RHS12	1.10782	0.000507411
841671	TSA1	AT1G52410;AT3G54640	TSA1	1.10671	0.0336861	Contains a novel calcium-binding repeat sequence. Binds TSK in vitro. Localizes to small cytoplasmic vesicles in interphase cells. In cells synchronized for cell division, TSA1 and TSK relocalize to ends of spindle microtubules that are ahead of separating chromatids during metaphase and anaphase of mitosis. May be involved in mitosis together with TSK. Expressed preferentially in the flower and …
817736	AT2G31790	AT2G31790		1.10177	0.0200935
839971	AT1G30870	AT1G30870	PER7	1.10003	0.00010231
835989	AT5G58750	AT5G58750	PRISE	1.098	0.0407544
841381	AT1G49570	AT1G49570		1.07785	0.0273368
842696	ROH1	AT1G63930	ROH1	1.07635	0.0303881
817181	Iqd4	AT2G26410	Iqd4	1.07491	0.0190188
814899	MRH6	AT2G03720	MRH6	1.07404	0.00412537	Involved in root hair development
815011	AT2G04680	AT2G04680		1.06865	0.00919011
832367	TET12	AT5G23030	TET12	1.06579	0.0308085	Member of TETRASPANIN family
831452	AT5G15950	AT5G15950	SAMDC2	1.06188	0.0281123
836876	RHS19	AT5G67400	RHS19	1.05126	0.0084072
827069	AT4G14280	AT4G14280		1.0472	0.025353
832479	SQP2	AT5G24140	SQP2	1.04566	0.0422673	Encodes a protein with similarity to squalene monoxygenases.
820049	ATERDJ3A	AT3G08970	ATERDJ3A	1.04077	0.0204165	J domain protein localized in ER lumen. Can compensate for the growth defect in jem1 scj1 mutant yeast. Also shows similarity to HSP40 proteins and is induced by heat stress. At high temperatures, mutant alleles are not transmitted through the pollen due to defects in pollen tube growth.
824760	AT3G55940	AT3G55940	PLC7	1.03891	0.0162709
843115	AT1G67870	AT1G67870		1.03563	0.00525353
824623	AT3G54580	AT3G54580	EXT17	1.0313	0.0014768
835201	AT5G51270	AT5G51270	PUB53	1.03018	0.0127992
820433	AT3G12540	AT3G12540		1.02951	0.0336943
821333	BGLU44	AT3G18080	BGLU44	1.02691	0.0277319
837354	AT1G08340	AT1G08340		1.02683	0.0249671
818797	AT2G41970	AT2G41970	CARK4;MRI	1.01987	0.000489837
827040	SBP2	AT4G14040	SBP2	1.01622	0.0363442
818552	AT2G39690	AT2G39690		1.01458	0.00620184
821591	AT3G20460	AT3G20460		1.00201	0.0191534
835633	AT5G55400	AT5G55400	AtFIM4	1.0009	0.0188164
827765	AT4G20190	AT4G20190		1.00028	0.00699969

### Sheet: Dataset S3
Dataset S3. List of DEGs that are down-regulated in gl2dEAR compared to wild type (padj<0.05, log2FC>1).
gene_id	gene_name	TAIR	gene_symbol	log2FoldChange	padj	description
28718015	AT2G08735	AT2G08735		-7.99027	2.77271e-05
814943	AT2G04070	AT2G04070		-7.28827	0.000485381
2745703	AT4G12735	AT4G12735		-6.9202	0.000827694
825841	AT4G04990	AT4G04990		-3.04299	1.00529e-08
821466	AT3G19320	AT3G19320		-2.98671	1.5495e-10
827509	AT4G17860	AT4G17860		-2.76642	0.00512418
841921	AT1G54820	AT1G54820		-2.74362	1.47349e-05
826867	AT4G12545	AT4G12545		-2.71465	0.000113659
826868	AIR1	AT4G12550	AIR1	-2.65775	1.72895e-05	isolated from differential screening of a cDNA library from auxin-treated root culture. encodes a protein that is related to a large family of proteins that consist of a proline-rich or glycine-rich N-terminus and a hydrophobic, possibly membrane spanning C-terminus.
817435	CYP710A4	AT2G28860	CYP710A4	-2.52637	2.15052e-06	member of CYP710A
835400	SWEET3	AT5G53190	SWEET3	-2.4536	1.95405e-07
837121	AT1G06120	AT1G06120	ADS1.4	-2.27898	4.5501e-08
841837	GLIP3	AT1G53990	GLIP3	-2.1473	0.000616102	Contains lipase signature motif and GDSL domain.
827458	AT4G17470	AT4G17470	CRSH	-2.10876	0.00165564
820429	HCHIB	AT3G12500	HCHIB	-2.07549	1.94406e-06	encodes a basic chitinase involved in ethylene/jasmonic acid mediated signalling pathway during systemic acquired resistance based on expression analyses.
3771433	AT5G44925	AT5G44925		-1.96459	9.41556e-06
832696	AT5G26270	AT5G26270		-1.85562	1.66649e-05
842839	XTH17	AT1G65310	XTH17	-1.79863	1.96485e-08	Encodes a xyloglucan endotransglucosylase/hydrolase with only only the endotransglucosylase (XET; EC 2.4.1.207) activity towards xyloglucan and non-detectable endohydrolytic (XEH; EC 3.2.1.151) activity. Expressed in the mature or basal regions of both the main and lateral roots, but not in the tip of these roots where cell division occurs.
818961	AT2G43590	AT2G43590		-1.7525	0.0002905
829893	BRU6	AT4G37390	BRU6	-1.69453	0.00080102	Encodes an IAA-amido synthase that conjugates Asp and other amino acids to auxin in vitro. Lines carrying insertions in this gene are hypersensitive to auxin. May function as a negative component in auxin signaling by regulating auxin activity.
829521	CER4	AT4G33790	CER4	-1.67471	0.00281636	Encodes an alcohol-forming fatty acyl-CoA reductase, involved in cuticular wax biosynthesis. Lines carrying recessive mutations are deficient in primary alcohol and have glossy stem surfaces.
823925	BNQ3	AT3G47710	BNQ3	-1.64723	0.00107039	BNQ3 belongs to a family of atypical non-DNA binding basic helix-loop-helix (bHLH) proteins that heterodimerize with and negatively regulate bHLH transcription factors. Directly and negatively regulated by AP3 and PI in petals. Required for appropriate regulation of flowering time.May also have a role in regulating light responses.
828470	CHX17	AT4G23700	CHX17	-1.57565	4.12057e-05	member of Putative Na+/H+ antiporter family
839131	KCS5	AT1G25450	KCS5	-1.57513	1.95405e-07	Encodes KCS5, a member of the 3-ketoacyl-CoA synthase family involved in the biosynthesis of VLCFA (very long chain fatty acids).
818490	AT2G39040	AT2G39040		-1.55531	4.56757e-06
838061	AT1G14960	AT1G14960		-1.5525	2.36123e-05
826770	OSM34	AT4G11650	OSM34	-1.54318	0.00718326	osmotin-like protein
842895	AT1G65845	AT1G65845		-1.50379	0.0223446
828220	AT4G01890	AT4G01890		-1.48334	0.00806207
829151	XTH18	AT4G30280	XTH18	-1.47263	9.41556e-06	Encodes a xyloglucan endotransglucosylase/hydrolase with only only the endotransglucosylase (XET; EC 2.4.1.207) activity towards xyloglucan and non-detectable endohydrolytic (XEH; EC 3.2.1.151) activity. Expressed in the mature or basal regions of both the main and lateral roots, but not in the tip of these roots where cell division occurs.
833610	AT5G36130	AT5G36130		-1.45987	0.000827694
837596	XTH33	AT1G10550	XTH33	-1.41895	0.0158179	Encodes a membrane-localized protein that is predicted to function during cell wall modification.Overexpression of XTH33 results in abnormal cell morphology. It's expression is under epigenetic control by ATX1.
817946	AGP30	AT2G33790	AGP30	-1.35872	0.00489319	pollen Ole e 1 allergen protein containing 14.6% proline residues, similar to arabinogalactan protein (Daucus carota) GI:11322245, SP:Q03211 Pistil-specific extensin-like protein precursor (PELP) {Nicotiana tabacum}; contains Pfam profile PF01190: Pollen proteins Ole e I family
824073	PRXCB	AT3G49120	PRXCB	-1.34706	0.000827694	Class III peroxidase Perx34. Expressed in roots, leaves and stems. Located in the cell wall. Involved in cell elongation. Expression activated by light. May play a role in generating H2O2 during defense response.
814682	MLP329	AT2G01530	MLP329	-1.15475	0.000708333
837724	AT1G02360	AT1G02360		-1.15414	0.000705531
838578	AT1G19900	AT1G19900	RUBY	-1.1192	0.0399734
831720	FER1	AT5G01600	FER1	-1.10665	0.016864	Encodes a ferretin protein that is targeted to the chloroplast. Member of a Ferritin gene family. Gene expression is induced in response to iron overload and by nitric oxide. Expression of the gene is downregulated in the presence of paraquat, an inducer of photoxidative stress.
827983	EXPA17	AT4G01630	EXPA17	-1.05135	0.00440476	member of Alpha-Expansin Gene Family. Naming convention from the Expansin Working Group (Kende et al, 2004. Plant Mol Bio)
818622	FER4	AT2G40300	FER4	-1.04588	0.0171594	Encodes FERRITIN 4, AtFER4. Ferritins are a class of 24-mer multi-meric proteins found in all kingdoms of life. Function as the main iron store in mammals. Evidence suggests that Arabidopsis ferritins are essential to protect cells against oxidative damage, but they do not constitute the major iron pool. Localize to mitochondria. Knock out mutants are not sensitive to abiotic stress.
836368	GSTU9	AT5G62480	GSTU9	-1.04336	0.00814929	Encodes glutathione transferase belonging to the tau class of GSTs. Naming convention according to Wagner et al. (2002).

### Sheet: Dataset S4
Dataset S4. List of DEGs that are up-regulated in gl2dEAR compared to wild type (padj<0.05, log2FC>1).
gene_id	gene_name	TAIR	gene_symbol	log2FoldChange	padj	description
28716644	AT1G07373	AT1G07373		7.39533	0.000827694
838554	CLH1	AT1G19670	CLH1	7.29594	0.0027614	Chlorophyllase is the first enzyme involved in chlorophyll degradation. It catalyzes the hydrolysis of the ester bond to yield chlorophyllide and phytol. AtCLH1 lacks a typical signal sequence for the chloroplast. Its expression is induced rapidly by methyljasmonate, a known promoter of senescence and chlorophyll degradation.
28716643	AT1G07367	AT1G07367		5.77474	0.00042202
7922362	AT1G16825	AT1G16825		4.39839	4.65461e-43
3766721	AT1G13609	AT1G13609		4.12005	0.0489652	Encodes a defensin-like (DEFL) family protein.
832526	BGLU32	AT5G24550	BGLU32	4.0972	0.00381693
824124	DIN11	AT3G49620	DIN11	3.1088	0.0186364	encodes a protein similar to 2-oxoacid-dependent dioxygenase. Expression is induced after 24 hours of dark treatment, in senescing leaves and treatment with exogenous photosynthesis inhibitor. Induction of gene expression was suppressed in excised leaves supplied with sugar. The authors suggest that the gene's expression pattern is responding to the level of sugar in the cell.
835040	AT5G49770	AT5G49770		1.95943	0.00283935
819597	NAC048	AT3G04420	NAC048	1.89434	0.0012284
838253	AT1G16820	AT1G16820		1.81899	0.00201302
842096	NAS4	AT1G56430	NAS4	1.67175	0.00985176	Encodes a protein with nicotianamine synthase activity.
834859	XTH20	AT5G48070	XTH20	1.66322	0.0027614	putative xyloglucan endotransglycosylase/hydrolase, expressed primarily in the stele of mature non-elongating regions of both the main and the lateral root. Is expressed in lateral root primordia but expression ceases after lateral root begins to grow.
814944	AT2G04080	AT2G04080		1.63467	0.011044
814828	RNS1	AT2G02990	RNS1	1.54862	0.00432579	member of the ribonuclease T2 family, responds to inorganic phosphate starvation, and inhibits production of anthocyanin. Also involved in wound-induced signaling independent of jasmonic acid.
834176	AT5G41730	AT5G41730	MLKL2	1.54272	0.00381693
827332	OPT3	AT4G16370	OPT3	1.48369	0.00381693	Encodes an oligopeptide transporter involved in metal homeostasis.
839437	AT1G04700	AT1G04700	RAF16	1.38614	0.00904255
831916	BSK10	AT5G01060	BSK10	1.32615	0.0030838
818056	AT2G34910	AT2G34910		1.27324	0.000757425
825793	APR1	AT4G04610	APR1	1.23463	0.0335301	Encodes a protein disulfide isomerase-like (PDIL) protein, a member of a multigene family within the thioredoxin (TRX) superfamily. This protein also belongs to the adenosine 5'-phosphosulfate reductase-like (APRL) group.
828288	APR3	AT4G21990	APR3	1.15635	0.0355247	Encodes a protein disulfide isomerase-like (PDIL) protein, a member of a multigene family within the thioredoxin (TRX) superfamily. This protein also belongs to the adenosine 5'-phosphosulfate reductase-like (APRL) group.
829610	COW1	AT4G34580	COW1	1.1395	0.0346911	Encodes COW1 (can of worms1), a phosphatidylinositol transfer protein essential for root hair tip growth. The N-terminus of the COW1 protein is 32% identical to an essential phosphatidylinositol transfer protein (PITP), the yeast Sec14 protein (sec14p) while the C-terminus is 34.5% identical to a late nodulin of Lotus japonicus, Nlj16. Expression of COW1 complements the growth defect associated w…
826301	CSLC12	AT4G07960	CSLC12	1.13466	0.0123987	encodes a gene similar to cellulose synthase
836639	TPR14	AT5G65160	TPR14	1.10461	0.000841213
823928	ABCA3	AT3G47740	ABCA3	1.05761	0.0119271	member of ATH subfamily
841315	GH9C1	AT1G48930	GH9C1	1.05502	0.00381693
829645	AT4G34930	AT4G34930		1.02557	0.0292815
837853	RSH2	AT3G14050	RSH2	1.01787	0.0207239
818797	AT2G41970	AT2G41970	CARK4;MRI	1.00546	0.00489319

### Sheet: Dataset S5
Dataset S5. List of DEGs that are up-regulated in gl2dEAR compared to gl2 (padj<0.05, log2FC>1).
gene_id	gene_name	TAIR	gene_symbol	log2FoldChange	padj	description
833667	NHL25	AT5G36970	NHL25	6.22403	0.0417509	NDR1/HIN1-like protein, expression induced during incompatible response to a pathogen, expression is at least partly dependent on the salicylic acid signaling pathway
844323	GL2	AT1G79840	GL2	6.01317	0	Glabra 2, a homeodomain protein affects epidermal cell identity including trichomes, root hairs, and seed coat. It also down-regulates seed oil content. Expressed in atrichoblasts and required to suppress root hair development. Also expressed abundantly during early seed development. Directly regulated by WER.
817775	AT2G32160	AT2G32160		5.75923	0.0309206
7922362	AT1G16825	AT1G16825		4.74302	3.48559e-291
5007731	AT1G27565	AT1G27565		4.40655	0.0424671
842964	AT1G66460	AT1G66460		3.71836	7.97542e-06
827458	AT4G17470	AT4G17470	CRSH	3.46237	0.021119
829521	CER4	AT4G33790	CER4	2.89817	3.87455e-05	Encodes an alcohol-forming fatty acyl-CoA reductase, involved in cuticular wax biosynthesis. Lines carrying recessive mutations are deficient in primary alcohol and have glossy stem surfaces.
818187	AT2G36145	AT2G36145		2.27398	0.0400804
838253	AT1G16820	AT1G16820		2.22021	5.19562e-05
842839	XTH17	AT1G65310	XTH17	2.01431	2.86277e-47	Encodes a xyloglucan endotransglucosylase/hydrolase with only only the endotransglucosylase (XET; EC 2.4.1.207) activity towards xyloglucan and non-detectable endohydrolytic (XEH; EC 3.2.1.151) activity. Expressed in the mature or basal regions of both the main and lateral roots, but not in the tip of these roots where cell division occurs.
838084	AT1G15180	AT1G15180		1.98953	8.38396e-05
837121	AT1G06120	AT1G06120	ADS1.4	1.77167	2.45842e-10
829151	XTH18	AT4G30280	XTH18	1.57796	0.000250707	Encodes a xyloglucan endotransglucosylase/hydrolase with only only the endotransglucosylase (XET; EC 2.4.1.207) activity towards xyloglucan and non-detectable endohydrolytic (XEH; EC 3.2.1.151) activity. Expressed in the mature or basal regions of both the main and lateral roots, but not in the tip of these roots where cell division occurs.
826867	AT4G12545	AT4G12545		1.50879	0.0309206
843643	AT1G73120	AT1G73120		1.50759	9.1306e-08
827713	IRT1	AT4G19690	IRT1	1.40612	0.000408044	Fe(II) transport protein (IRT1)
837596	XTH33	AT1G10550	XTH33	1.34816	0.00521314	Encodes a membrane-localized protein that is predicted to function during cell wall modification.Overexpression of XTH33 results in abnormal cell morphology. It's expression is under epigenetic control by ATX1.
819704	AT3G05400	AT3G05400		1.21586	0.0136198
838578	AT1G19900	AT1G19900	RUBY	1.19924	5.72878e-13
818961	AT2G43590	AT2G43590		1.14885	1.38505e-05
833873	AT5G38820	AT5G38820	AtAvt6B	1.1254	0.00145418	Encodes a putative amino acid transporter.
825651	AT4G03540	AT4G03540	CASPL1C1	1.09673	0.00507816
827459	AT4G17480	AT4G17480		1.09142	0.0469294
843841	TLP-3	AT1G75030	TLP-3	1.09126	0.0467013	encodes a PR5-like protein
834538	PP2-A8	AT5G45070	PP2-A8	1.05871	0.00719849
835707	NAS2	AT5G56080	NAS2	1.02274	5.92829e-08	Encodes a protein with nicotianamine synthase activity. Its transcript levels rise in roots in response to zinc deficiency and rise in leaves in response to elevated levels of zinc.
826868	AIR1	AT4G12550	AIR1	1.00367	0.00986936	isolated from differential screening of a cDNA library from auxin-treated root culture. encodes a protein that is related to a large family of proteins that consist of a proline-rich or glycine-rich N-terminus and a hydrophobic, possibly membrane spanning C-terminus.

### Sheet: Dataset S6
Dataset S6. List of DEGs that are down-regulated in gl2dEAR compared to gl2 (padj<0.05, log2FC>1).
gene_id	gene_name	TAIR	gene_symbol	log2FoldChange	padj
822807	QQS	AT3G30720	QQS	-3.75347	0.00155296
3771433	AT5G44925	AT5G44925		-2.22604	2.99255e-14
835400	SWEET3	AT5G53190	SWEET3	-1.80126	1.82154e-08
832696	AT5G26270	AT5G26270		-1.33627	2.11168e-09
